# MTA influences RNA Polymerase II transcription dynamics and regulates the cold response in Arabidopsis

**DOI:** 10.1101/2023.05.10.540235

**Authors:** Susheel Sagar Bhat, Dawid Bielewicz, Peter Kindgren

**Affiliations:** Umea Plant Science Centre, Department of Forest Genetics and Plant Physiology, Swedish University of Agricultural Sciences, 90187 Umea, Sweden; Centre of Advanced Technology, Adam Mickiewicz University Poznan, 61-614 Poznan, Poland

## Abstract

RNA methylation at the N6 position of adenosine residues (m^6^A) has been demonstrated to be a vital epigenetic mark in eukaryotes. In plants, it is involved in a myriad of developmental and stress responsive pathways, such as cold stress. However, the role of MTA (m^6^A writer) itself in such processes remains obscured. Here, we show that the cold induced changes in abundance of differentially methylated transcripts are at-least partly due to the differences in the rates of transcription of such transcripts. RNAPII stalling was observed only on RNA methylation motifs that were decorated with m^6^A, and those that had a specific nucleotide composition. We note that the downregulation of genes in a *mta* mutant is a result of lower transcription of these genes. Moreover, 5’ ends of transcripts from a subset of genes are disproportionately more accumulated in *mta* as compared to wild type under cold stress. In the *mta* mutant, genes corresponding to these transcripts had significantly reduced RNAPII occupancy on their 3’ ends but not on 5’ ends indicating that *mta* serves as an important factor for RNAPII elongation in a subset of genes. Taken together, our data suggest a novel direct role for MTA as a gene specific influencer of RNAPII elongation dynamics and thus introduces a new path by which the m^6^A methylation machinery may affect differential gene expression during stress in plants.
