## Supplementary material for "MTA influences RNA Polymerase II transcription dynamics and regulates the cold response in Arabidopsis": Data S4

### Sheet: Sheet1
Data S4. A list of genes differentially expressed only at the 5' end in mta vs Col-0 after 3H of cold stress.
target	adj.pval	log2FC
AT2G15940	0.0166959908024465	4.13621711634667
AT1G49570	0.00725521050815224	3.75201680113525
AT1G24470	0.030456210621382	3.39144326379866
AT3G21040	0.0441356662654136	3.17261215326387
AT3G47840	0.0296802741316725	3.16752229164009
AT2G01422	0.0482992291067061	3.10482439069217
AT2G27610	0.0219205864346232	3.03934130181039
AT4G39480	0.0456190724705672	2.82494765796592
AT1G71890	0.020343714098643	2.77934520532266
AT5G48390	0.0441543319018019	2.59781633625989
AT1G52040	0.000306733241072295	2.4065587797719
AT5G35935	1.39511621444783e-06	2.24208216955533
AT4G12240	0.0289056950661494	1.94239552076719
AT4G13390	0.0327238599579199	1.84520401701142
AT3G54580	0.00429685842753623	1.78864141307775
AT1G79180	0.0455579313538859	1.76629881060845
AT5G06630	0.0347731174760018	1.72477079187828
AT5G44780	0.011549327329578	1.66220378646057
AT1G23720	0.0139153944600456	1.61602960106089
AT5G66630	0.0128783480411095	1.57678891946567
AT3G45140	0.000732023834320635	1.47325245468617
AT2G23010	0.0130539120988101	1.39496140560974
AT4G08410	0.0449355064564912	1.37489646240878
AT1G65150	0.0324063068943345	1.36602285022342
AT4G19690	0.000732023834320635	1.3115811789847
AT1G52400	0.000104188266882175	1.29971467203691
AT1G01580	0.00113205135442861	1.28938250257173
AT1G43790	0.0324063068943345	1.2554331954875
AT5G08600	0.0305129939170408	1.21808343552396
AT1G52000	4.29135786052055e-05	1.19291158222181
AT3G28550	0.0269179992352598	1.19027604181693
AT3G46280	0.0400587723412118	1.18146932825807
AT4G31940	0.00588809539249698	1.17197262329531
AT1G33260	0.0323161388668369	1.14538562203142
AT5G37530	0.0441401633294551	1.11811941778266
AT1G20160	0.0166959908024465	1.09668998373359
AT3G57940	0.027544162526141	1.07201596243341
AT3G60330	0.0156611558076059	1.06495302493326
AT3G12900	0.0458772513979095	1.0624469879291
AT2G04570	0.0453728683060423	1.05566094286492
AT1G65985	0.0400949633107398	1.04244738433728
AT4G18670	0.00164813508339349	1.03878927071055
AT4G36430	0.00291535758739026	1.03143922125659
AT5G67350	0.0390944257870133	1.02001980098932
AT2G36490	9.58889088594115e-05	1.01979848483669
AT3G46550	0.00588336653409881	1.01038274030602
AT4G04460	0.0408982744848542	1.00627876575529
AT1G67120	0.0289056950661494	0.993480481260809
AT5G50160	0.000942346883529002	0.991336209764663
AT3G28220	3.89302634321439e-06	0.986054193474126
AT1G55320	0.0043537485650859	0.98269701519397
AT1G25510	0.0395957832879922	0.974095393724699
AT5G40480	0.0031364639680223	0.952399529318753
AT1G75490	0.0372520285052893	0.947014090327903
AT5G26110	0.0458772513979095	0.93518862889789
AT3G03780	0.000657375072891859	0.934654946099896
AT3G22310	0.00172766920151587	0.915204785639616
AT4G04610	0.000172928970513372	0.890007889715133
AT3G62460	0.0383552808126394	0.889905036638665
AT1G28350	0.0143038597607606	0.887646655385856
AT1G76930	0.000433014054114266	0.879352635963931
AT1G03830	0.0385414731432436	0.869610631099897
AT1G71460	0.0117886433157436	0.869391833003438
AT4G18440	0.00151409453816559	0.859413823280522
AT4G05520	0.0471162054585118	0.853181953217598
AT1G69670	0.00817429863736256	0.841604513586301
AT4G10320	0.00164813508339349	0.840413768511985
AT3G58810	0.0363776210814253	0.83934402137677
AT5G48800	0.0455579313538859	0.838034497699668
AT1G78060	0.00381259985922257	0.833155939990013
AT3G28300	0.00241470518268219	0.833147033694813
AT2G36870	0.00380286371925546	0.832411288203288
AT5G45670	0.00775571275241676	0.832211626895313
AT3G13610	0.0169311793113058	0.832186589379334
AT5G01210	0.00448611168299565	0.830794447405068
AT2G34810	0.0129544403174403	0.829278888953186
AT3G27300	0.0102982038460251	0.826340809022382
AT4G31210	0.00194043951854043	0.823253073867498
AT1G18810	0.0246448523442446	0.821084703574401
AT5G13930	0.000913970652235619	0.819045139981288
AT5G61480	0.0117884585234791	0.816957389679589
AT5G46580	0.00199645085084543	0.803358563369488
AT3G54600	0.00892829960811391	0.796966768982551
AT3G14940	0.00892829960811391	0.796592844461673
AT4G24780	0.000854420781070855	0.794359239950761
AT2G40610	0.00183207289756381	0.794083730193229
AT5G23660	0.0408982744848542	0.793651833367316
AT1G20850	0.00507466306266724	0.793330081664715
AT4G13770	0.0027636564371188	0.789626236444534
AT3G32030	0.0212973448134564	0.789222925621919
AT1G54570	0.0279808329997463	0.786399849731999
AT1G21650	0.0148557718078463	0.783026253570009
AT2G13610	0.0391387561409162	0.782841668327158
AT1G62980	0.0234273643358302	0.781632915455854
AT4G21650	0.0399057640903348	0.779700959300281
AT2G39700	0.0228674010785345	0.779608300631645
AT3G05680	0.00303259474569786	0.776863200974618
AT3G49680	0.00243276823061494	0.776315309233258
AT1G25450	0.024001184526391	0.775012235588223
AT1G69160	0.00111744836077161	0.773750578789629
AT3G14210	0.00672512754273405	0.773128103744928
AT5G25980	0.00190979444235669	0.770709212553443
AT5G61790	0.000433014054114266	0.770417295200475
AT5G59090	0.0246750123926432	0.768162273332574
AT3G53480	0.00241470518268219	0.767898406943032
AT1G55490	9.58889088594115e-05	0.763085953551798
AT3G25770	0.00241470518268219	0.757121030077013
AT4G36080	0.049269176709164	0.745839089655987
AT1G48570	0.0482982909183201	0.745662436406048
AT5G51820	0.00380582665025524	0.744096856877183
AT3G14120	0.0171646042494571	0.742441105768039
AT4G01390	0.00575218947160872	0.741999258848608
AT4G21670	0.00926529134682225	0.741346837916187
AT5G67280	0.0202518124050754	0.73346410064572
AT5G48470	0.0318559016946226	0.732179613364769
AT3G25760	0.00199645085084543	0.731525352043908
AT1G74090	0.0432386913752259	0.7313700819167
AT4G22200	0.0273217619426749	0.729634043285893
AT1G04800	0.0104065660482903	0.725796149815469
AT1G62180	0.000767731878823549	0.723037424677263
AT4G12480	0.0340577639007993	0.722216269325069
AT1G72970	0.0108928132662122	0.721322781802207
AT1G05320	0.0277967299374555	0.720784680650371
AT3G04290	0.0040109965391841	0.720771013564431
AT4G31590	0.00537519243577024	0.719745173139557
AT4G39420	0.0246570290149297	0.719023036243701
AT4G21990	0.00189896885787173	0.71881591680463
AT1G23180	0.0139153944600456	0.714516085428728
AT1G13270	0.0184925792915144	0.712413947323162
AT2G27820	0.0182899851271791	0.712201311192032
AT3G52140	0.0316147690023727	0.71144739317332
AT5G26000	0.00187212501259727	0.70917456151952
AT2G45220	0.00585307162868062	0.708337070426277
AT2G40010	0.0371933882476479	0.707716035477148
AT5G24350	0.0242333085416536	0.706856560232084
AT2G42840	0.00118285309444521	0.705605672292812
AT4G35870	0.0294833998489493	0.702382784617614
AT5G63180	0.0344843869456561	0.701752926403484
AT5G65730	0.0175381596580513	0.699826677281957
AT4G14040	0.000862996715673368	0.698389960368924
AT1G63770	0.00840684728744361	0.696582245823287
AT5G27600	0.0190213257233635	0.694217958694807
AT1G10490	0.0182109190116218	0.694182111582979
AT3G01890	0.0351738457705445	0.690932963688899
AT1G68780	0.0455579313538859	0.689790823345349
AT2G21790	0.0189081353289675	0.685264023037731
AT3G23690	0.0163877933657966	0.684421225279991
AT1G80270	0.0427039168252652	0.683349390845553
AT5G03760	0.00465800770442567	0.682399973600329
AT4G31910	0.0179217921743745	0.682244200433642
AT2G27060	0.0489176673722826	0.681547031474348
AT3G09440	0.00279392403862246	0.677902195537246
AT2G21050	0.0101483064695863	0.676319611401223
AT5G48960	0.0251116845927359	0.67567093479798
AT3G11964	0.0164949757158426	0.672978660527341
AT5G42650	0.00238049626758547	0.672767337067409
AT5G59920	0.0252704066379757	0.670436072645556
AT2G34970	0.0159220973534066	0.670272173623129
AT3G12580	0.0150268796058173	0.669504921262694
AT2G22250	0.0223645678517827	0.66910190692334
AT3G04260	0.0126046919505383	0.665709797179251
AT1G75820	0.0181380194328356	0.664884248659892
AT3G13470	0.00772511724592445	0.661096857962653
AT1G05560	0.0276214602401773	0.658664261512705
AT4G22212	0.0187659255456557	0.658185945148141
AT3G62270	0.00588809539249698	0.656773314635069
AT1G04620	0.0182285790314743	0.654166198181336
AT1G24190	0.0119920285978906	0.653618098191954
AT5G63420	0.0359882682604584	0.653524440811267
AT4G02520	0.0338090758076551	0.650265432827952
AT2G41220	0.0336134450578003	0.650257017182106
AT1G61870	0.0456190724705672	0.647681715760051
AT3G19710	0.0441512321626913	0.644292049448581
AT1G32450	0.0107201702258885	0.642769119758765
AT1G77030	0.0218387171282852	0.642674239882689
AT1G66270	0.0477996648332461	0.638731295354819
AT5G04530	0.00236684735176602	0.638469307978913
AT2G41770	0.0454648347260725	0.635858241309018
AT3G07720	0.0158239986430668	0.635232959707451
AT3G61780	0.0214723342906185	0.633371735091096
AT3G23810	0.00569354736944542	0.632474490210572
AT5G23010	0.00225995441644735	0.630062432439424
AT1G51350	0.0328376333178413	0.630039625355733
AT3G19190	0.00466808781487986	0.628670159999416
AT5G18570	0.0223826903560467	0.626392871470639
AT1G15440	0.0377928043802468	0.625450508032015
AT1G02080	0.0156611558076059	0.624616129148333
AT4G31490	0.0280992522751605	0.623024749304417
AT3G10690	0.00971007206394992	0.622569596621267
AT5G39080	0.0199755203478075	0.621548259139329
AT1G06950	0.00241470518268219	0.621167525365887
AT3G48340	0.0454648347260725	0.616850713786611
AT4G19610	0.0453728683060423	0.612122490467388
AT1G21440	0.0444975156642767	0.609590983381248
AT2G43650	0.0137346646831995	0.60898275361919
AT2G40840	0.00935715836450789	0.607023275289521
AT3G51000	0.0145854548767876	0.605835197664495
AT5G26850	0.01244647699115	0.605597823171306
AT3G47420	0.0374127723815342	0.605100179406876
AT1G06080	0.0381864005605601	0.60480946415672
AT1G71220	0.0266352953733793	0.603373912282347
AT1G06000	0.0207251754325926	0.603128994081125
AT5G62280	0.0396357201993668	0.601250948493972
AT1G21750	0.0117338684978194	0.597321881343801
AT5G19690	0.00537519243577024	0.596048461904628
AT2G34660	0.0171719375819053	0.595355403095096
AT5G17820	0.0340577639007993	0.593110532620693
AT5G64420	0.0270819780594302	0.59018947300095
AT4G24190	0.00563989622711419	0.589441797122628
AT5G17930	0.0395443032342099	0.588330519323715
AT5G02760	0.0455579313538859	0.588164294072306
AT1G21310	0.0119920285978906	0.587026274926281
AT2G45970	0.020343714098643	0.58648353548299
AT2G47390	0.0143038597607606	0.584616317022671
AT5G04950	0.0288479996458809	0.584215561065712
AT2G45470	0.00708884135754972	0.582735205908222
AT5G62220	0.005820397980775	0.582055706509579
AT4G26010	0.0427252173260721	0.581970223330417
AT3G19170	0.0158504203829158	0.578466896599938
AT5G35430	0.0271889592122357	0.577984306289662
AT3G07270	0.0324063068943345	0.577389151098663
AT4G08870	0.000802842332341607	0.576566246812973
AT5G58270	0.0351738457705445	0.573535567820999
AT5G27320	0.0371389781132372	0.57345356732359
AT5G67360	0.00489225019961107	0.57067251752457
AT3G16830	0.0131635363672449	0.570022692160874
AT5G67420	0.0273345677786271	0.56992387547395
AT1G53310	0.0345544765046623	0.569524841266547
AT1G44446	0.00236684735176602	0.568857555089125
AT3G57630	0.0485202357855214	0.568465567739931
AT2G28000	0.0015812063622777	0.567585031156086
AT1G70320	0.029841713779074	0.567113948074438
AT5G61820	0.0105411301900015	0.565919330705822
AT5G22330	0.0349047411322146	0.565336441686374
AT1G14280	0.0169311793113058	0.565056786758512
AT5G15450	0.00935715836450789	0.564455521266096
AT1G36370	0.011549327329578	0.56380860328839
AT2G36850	0.0159586112860822	0.563092198504186
AT5G14050	0.00806004530096316	0.561529784751225
AT3G60750	0.00267906954225611	0.56121099895557
AT5G67330	0.0373758972879804	0.561006843468607
AT1G27595	0.0353859188972146	0.560164866884101
AT5G54510	0.00585307162868062	0.558057364835744
AT3G16950	0.0187719614159382	0.558028258892547
AT4G09750	0.00984207527737153	0.557993491946033
AT1G30400	0.0110261865416386	0.557846757613502
AT4G18905	0.0294632537861977	0.557223217414959
AT2G48060	0.0482992291067061	0.555346531700699
AT4G31480	0.0234273643358302	0.555204667797102
AT3G07770	0.0208153949873439	0.555175832836026
AT5G05580	0.0100676323252336	0.554552168882764
AT1G54010	0.0312889642968813	0.553391222096617
AT2G22240	0.00422165847131774	0.553052183157405
AT2G35060	0.0163877933657966	0.552584869573927
AT5G04140	0.0355192672008785	0.552508535722232
AT4G09730	0.0113205879111726	0.552471287994795
AT3G45780	0.0399057640903348	0.551915870523395
AT1G53520	0.0441401633294551	0.549448550322493
AT3G23430	0.0135664512393004	0.549233034128032
AT1G64790	0.0468869774703181	0.549224408392191
AT1G32900	0.00892829960811391	0.548679406826768
AT3G09820	0.0174440295238505	0.547494411415148
AT1G06430	0.0187008088083705	0.547037404231257
AT2G40360	0.00434649903824171	0.546805068851678
AT1G79920	0.0156470708487154	0.546667743879542
AT1G72440	0.0399057640903348	0.544714940249871
AT2G30210	0.0419091485224695	0.543813953092093
AT2G02560	0.0399057640903348	0.543553478632561
AT2G33210	0.0269539392730731	0.543461328995922
AT4G30190	0.0230486291912267	0.543150527565086
AT2G18960	0.00892829960811391	0.54252777232305
AT1G80070	0.0355067109318351	0.540824000352637
AT1G28440	0.00944407438008052	0.539845767426632
AT4G20130	0.0137175033004689	0.539396029812486
AT1G78570	0.0208378889761925	0.539204110151966
AT5G40200	0.0206788707737781	0.538262846534407
AT2G04350	0.0244920035142727	0.53738903715062
AT3G48610	0.0298588105820834	0.533881893065065
AT5G51660	0.0399057640903348	0.533593340454906
AT5G49910	0.00261854917928765	0.532802050765649
AT2G04030	0.00198974226780334	0.53241595939997
AT3G03250	0.00489225019961107	0.53227979469647
AT4G39170	0.0270882463198632	0.532172829800945
AT5G42020	0.00991067164866314	0.531946069957844
AT4G14360	0.0182469376034453	0.530807006261248
AT4G38890	0.0171719375819053	0.530494712481366
AT2G20580	0.0207994287528385	0.529685677190499
AT5G44680	0.0182899851271791	0.529444249610082
AT4G15490	0.02805431366837	0.529387572559592
AT5G08610	0.0112798873714264	0.527522504452006
AT5G42970	0.0455579313538859	0.52522783601411
AT1G62660	0.0247973774097355	0.524972011368615
AT2G14120	0.0395337536583737	0.524970713031105
AT2G16280	0.0164949757158426	0.524851496343291
AT2G01970	0.0199755203478075	0.524785081990669
AT3G28345	0.0134514453989599	0.52401328209109
AT3G18490	0.00664639294204025	0.524011690577686
AT4G01037	0.0158813058180214	0.521586809173512
AT5G22780	0.0195798143721564	0.520128267404899
AT5G19990	0.038719596100395	0.519746631308037
AT4G21750	0.0231085315546439	0.516502501582147
AT2G19940	0.0124025432615787	0.515697078369368
AT5G02940	0.0119920285978906	0.5142467822124
AT1G50380	0.0131635363672449	0.513522621942789
AT4G37920	0.0387799688735414	0.513269216589442
AT5G17920	0.00732143313303	0.512847642288255
AT4G33030	0.0118780950034777	0.511987050963165
AT5G57800	0.0326480883535787	0.510796746863167
AT1G32060	0.00678031396208411	0.509522552013332
AT1G09560	0.0351738457705445	0.508248740958434
AT4G27260	0.0372520285052893	0.508073487918364
AT2G32730	0.0326479127526816	0.506751154099556
AT5G58620	0.0169188646488525	0.506714670876838
AT1G53500	0.0440551724998525	0.506465169231192
AT3G27390	0.0163877933657966	0.505071274224196
AT4G01320	0.0210320252294189	0.504467522469546
AT1G79930	0.00443514972310894	0.502793491544114
AT5G42740	0.0169311793113058	0.502779106539393
AT5G43960	0.0159586112860822	0.50237169761036
AT3G46530	0.0275983365250679	0.5016127621534
AT5G27150	0.0304165496670905	0.50007990500556
