## Supplementary material for "MTA influences RNA Polymerase II transcription dynamics and regulates the cold response in Arabidopsis": Data S5

### Sheet: Sheet1
Data S5. 25 genes that are UP regulated in mta (vs Col-0) only at the 5' end after 3H of cold stress and also gain m6A mark upon cold stress (meRIP data from Govindan et al., 2022).
GENE ID	adj.pval	log2FC	Symbol	Entrez	Chr	Position (Mbp)	Description
AT1G03830	0.0385414731432436	0.869610631099897		839398	1	0.961684	Guanylate-binding family protein [Source:UniProtKB/TrEMBL
AT1G05560	0.0276214602401773	0.658664261512705	UGT1	837058	1	1.6453	UDP-glucosyltransferase 75B1 [Source:TAIR
AT1G15440	0.0377928043802468	0.625450508032015	PWP2	838115	1	5.30603	Periodic tryptophan protein 2 [Source:UniProtKB/Swiss-Prot
AT1G28350	0.0143038597607606	0.887646655385856		839731	1	9.94374	Tyrosine--tRNA ligase 2
AT1G79930	0.00443514972310894	0.502793491544114	HSP70-14	844333	1	30.0634	Heat shock 70 kDa protein 14 [Source:UniProtKB/Swiss-Prot
AT1G80270	0.0427039168252652	0.683349390845553	PPR596	844367	1	30.1809	PPR596 [Source:UniProtKB/TrEMBL
AT2G04030	0.00198974226780334	0.53241595939997	HSP90-5	814930	2	1.28175	HSP90.5 [Source:UniProtKB/TrEMBL
AT2G16280	0.0164949757158426	0.524851496343291	KCS9	816124	2	7.0508	3-ketoacyl-CoA synthase 9 [Source:UniProtKB/Swiss-Prot
AT2G21790	0.0189081353289675	0.685264023037731	RNR1	816715	2	9.29326	Ribonucleoside-diphosphate reductase large subunit [Source:UniProtKB/Swiss-Prot
AT2G22250	0.0223645678517827	0.66910190692334	PAT	816758	2	9.45779	Bifunctional aspartate aminotransferase and glutamate/aspartate-prephenate aminotransferase [Source:UniProtKB/Swiss-Prot
AT2G34660	0.0171719375819053	0.595355403095096	ABCC2	818031	2	14.6025	ABC transporter C family member 2 [Source:UniProtKB/Swiss-Prot
AT2G36850	0.0159586112860822	0.563092198504186	CALS10	818258	2	15.4547	Callose synthase 10 [Source:UniProtKB/Swiss-Prot
AT2G40360	0.00434649903824171	0.546805068851678	BOP1	818629	2	16.8529	Ribosome biogenesis protein BOP1 homolog [Source:UniProtKB/Swiss-Prot
AT3G07770	0.0208153949873439	0.555175832836026	HSP90-6	819968	3	2.47889	Heat shock protein 90-6
AT3G09820	0.0174440295238505	0.547494411415148	ADK1	820140	3	3.01178	Adenosine kinase 1 [Source:UniProtKB/Swiss-Prot
AT3G19170	0.0158504203829158	0.578466896599938	PREP1	821451	3	6.62538	Presequence protease 1
AT3G45780	0.0399057640903348	0.551915870523395	PHOT1	823721	3	16.8167	RPT1 [Source:UniProtKB/TrEMBL
AT4G05520	0.0471162054585118	0.853181953217598	EHD2	825902	4	2.8044	EH domain-containing protein 2 [Source:UniProtKB/Swiss-Prot
AT4G19610	0.0453728683060423	0.612122490467388		827703	4	10.6772	Nucleotide/nucleic acid binding protein [Source:UniProtKB/TrEMBL
AT4G21750	0.0231085315546439	0.516502501582147	ATML1	828263	4	11.555	ATML1 [Source:UniProtKB/TrEMBL
AT4G31590	0.00537519243577024	0.719745173139557	CSLC5	829286	4	15.3095	Glycosyltransferase (Fragment) [Source:UniProtKB/TrEMBL
AT5G03760	0.00465800770442567	0.682399973600329	CSLA9	831734	5	0.985622	Glucomannan 4-beta-mannosyltransferase 9 [Source:UniProtKB/Swiss-Prot
AT5G04140	0.0355192672008785	0.552508535722232	GLU1	830292	5	1.12979	glutamate synthase 1 [Source:TAIR
AT5G18570	0.0223826903560467	0.626392871470639	OBGL	831975	5	6.17157	EMB3138 [Source:UniProtKB/TrEMBL
AT5G22330	0.0349047411322146	0.565336441686374	RIN1	832293	5	7.3908	RuvB-like protein 1 [Source:UniProtKB/Swiss-Prot
